# Biochemical Characterization of Emerging SARS-CoV-2 Nsp15 Endoribonuclease Variants

**DOI:** 10.1101/2022.05.10.491349

**Authors:** Isha M. Wilson, Meredith N. Frazier, Jian-Liang Li, Thomas A. Randall, Robin E. Stanley

## Abstract

Global sequencing efforts from the ongoing COVID-19 pandemic, caused by the novel coronavirus SARS-CoV-2, continue to provide insight into the evolution of the viral genome. Coronaviruses encode 16 nonstructural proteins, within the first two-thirds of their genome, that facilitate viral replication and transcription as well as evasion of the host immune response. However, many of these viral proteins remain understudied. Nsp15 is a uridine-specific endoribonuclease conserved across all coronaviruses. The nuclease activity of Nsp15 helps the virus evade triggering an innate immune response. Understanding how Nsp15 has changed over the course of the pandemic, and how mutations affect its RNA processing function, will provide insight into the evolution of an oligomerization-dependent endoribonuclease and inform drug design. In combination with previous structural data, bioinformatics analyses of 1.9+ million SARS-CoV-2 sequences revealed mutations across Nsp15’s three structured domains (N-terminal, Middle, EndoU). Selected Nsp15 variants were characterized biochemically and compared to wild type Nsp15. We found that mutations to important catalytic residues decreased cleavage activity but increased the hexamer/monomer ratio of the recombinant protein. Many of the highly prevalent variants we analyzed led to decreased nuclease activity as well as an increase in the inactive, monomeric form. Overall, our work establishes how Nsp15 variants seen in patient samples affect nuclease activity and oligomerization, providing insight into the effect of these variants *in vivo*.
