## Supplemental File 4 for "Biochemical Characterization of Emerging SARS-CoV-2 Nsp15 Endoribonuclease Variants"

### Sheet: raw numbers
		# in all genomes	# in omicron	# in delta				2022-03-09
K13R	AG	2087	15	208	0.000227216	7.25158e-06	4.86083e-05	all genomes	9185097
K13N	GC	35	5	15	3.81052e-06	2.41719e-06	3.50541e-06	omicron	2068516
K13N	GT	7360	141	5211	0.000801298	6.81648e-05	0.00121778	delta	4279101
G18R	GA	3429	26	2981	0.000373322	1.25694e-05	0.000696642
G18R	GC	21	1	17	2.28631e-06	4.83438e-07	3.9728e-06
K290N	GC	15	1	9	1.63308e-06	4.83438e-07	2.10325e-06
G18E	GA	2799	50	2498	0.000303999	2.39451e-05	0.000583644	2022-03-10
T34I	CT	16374	242	4891	0.00177838	0.000115894	0.00114276	all genomes	9207271
A93S	GT	1385	6	243	0.000150425	2.87341e-06	5.67756e-05	omicron	2088109
T115A	AG	7956	21	5860	0.0008641	1.00569e-05	0.00136916	delta	4280006
V128F	GT	15864	2256	6859	0.00172299	0.0010804	0.00160257
D133Y	GT	7686	37	5351	0.000834775	1.77194e-05	0.00125023
L163F	CT	11784	758	7968	0.00127986	0.000363008	0.00186168
P206S	CT	18689	610	8550	0.00202981	0.00029213	0.00199766
R207S	GC	14	0	8	1.52054e-06	0	1.86916e-06
R207S	GT	8751	47	2281	0.000950444	2.25084e-05	0.000532943
D220Y	GT	16083	84	3472	0.00174677	4.02278e-05	0.000811214
H235Y	CT	22351	1294	16754	0.00242754	0.000619699	0.00391448
K260R	AG	27509	54	18291	0.00298775	2.58607e-05	0.00427359
K290N	.C	2	0	0	2.1722e-07	0	0
K290N	.T	3	0	0	3.25829e-07	0	0
K290N	GT	1741	116	1002	0.00018909	5.55527e-05	0.000234112
W333C	GC	3	0	1	3.25829e-07	0	2.33645e-07
W333C	GT	2577	37	2045	0.000279887	1.77194e-05	0.000477803

### Sheet: Supp Table 2
Residue Substitution	alleles	All	Omicron	Delta	Delta/Omicron
K13R	AG	0.000227216	7.25158e-06	4.86083e-05	6.70314
K13N	GC	3.81052e-06	2.41719e-06	3.50541e-06	1.4502
K13N	GT	0.000801298	6.81648e-05	0.00121778	17.8652
G18R	GA	0.000373322	1.25694e-05	0.000696642	55.4236
G18R	GC	2.28631e-06	4.83438e-07	3.9728e-06	8.21779
G18E	GA	0.000303999	2.39451e-05	0.000583644	24.3742
T34I	CT	0.00177838	0.000115894	0.00114276	9.86032
A93S	GT	0.000150425	2.87341e-06	5.67756e-05	19.7589
T115A	AG	0.0008641	1.00569e-05	0.00136916	136.14
V128F	GT	0.00172299	0.0010804	0.00160257	1.48331
D133Y	GT	0.000834775	1.77194e-05	0.00125023	70.5573
L163F	CT	0.00127986	0.000363008	0.00186168	5.12848
P206S	CT	0.00202981	0.00029213	0.00199766	6.83825
R207S	GC	1.52054e-06	0	1.86916e-06	NA
R207S	GT	0.000950444	2.25084e-05	0.000532943	23.6775
D220Y	GT	0.00174677	4.02278e-05	0.000811214	20.1655
H235Y	CT	0.00242754	0.000619699	0.00391448	6.31674
K260R	AG	0.00298775	2.58607e-05	0.00427359	165.254
K290N	.C	2.1722e-07	0	0	NA
K290N	.T	3.25829e-07	0	0	NA
K290N	GC	1.63308e-06	4.83438e-07	2.10325e-06	4.3506
K290N	GT	0.00018909	5.55527e-05	0.000234112	4.21423
W333C	GC	3.25829e-07	0	2.33645e-07	NA
W333C	GT	0.000279887	1.77194e-05	0.000477803	26.965
